# Genome-enabled analysis of population dynamics and virulence associated loci in the oat crown rust fungus *Puccinia coronata* f. sp. *avenae*

**DOI:** 10.1101/2023.09.18.557855

**Authors:** Tim C. Hewitt, Eva C. Henningsen, Danilo Pereira, Kerensa McElroy, Eric S. Nazareno, Sheshanka Dugyala, Hoa Nguyen-Phuc, Feng Li, Marisa E. Miller, Botma Visser, Zacharias A. Pretorius, Willem H.P. Boshoff, Jana Sperschneider, Eva H. Stukenbrock, Shahryar F. Kianian, Peter N. Dodds, Melania Figueroa

**Affiliations:** Commonwealth Scientific and Industrial Research Organisation, Agriculture and Food, Canberra, ACT 2600, Australia; Christian Albrechts University of Kiel and Max Planck Institute of Evolutionary Biology, Kiel and Ploen, Germany; Department of Plant Pathology, University of Minnesota, St. Paul, MN 55108, USA; Department of Plant Sciences, University of the Free State, Bloemfontein 9300, South Africa; USDA-ARS Cereal Disease Laboratory, St. Paul, MN 55108, U.S.A

## Abstract

*Puccinia coronata* f. sp. *avenae* (*Pca*) is an important fungal pathogen causing crown rust that impacts oat production worldwide. Genetic resistance for crop protection against *Pca* is often overcome by the rapid virulence evolution of the pathogen. This study investigated the factors shaping adaptive evolution of *Pca* using pathogen populations from distinct geographic regions within the USA and South Africa (SA). Phenotypic and genome-wide sequencing data of these diverse *Pca* collections, including 217 isolates, uncovered phylogenetic relationships and established distinct genetic composition between populations from northern and southern regions from the USA and SA. The population dynamics of *Pca* involve a bidirectional movement of inoculum between northern and southern regions of the USA and contributions from clonality and sexuality. The population from SA is solely clonal. A genome-wide association study (GWAS) employing a haplotype-resolved *Pca* reference genome was used to define eleven virulence-associated loci corresponding to twenty-five oat differential lines. These regions were screened to determine candidate *Avr* effector genes. Overall, the GWAS results allowed us to identify the underlying genetic traits controlling pathogen recognition in an oat differential set used in the USA to assign pathogen races (pathotypes). Key GWAS findings support complex genetic interactions in several oat lines suggesting allelism among resistance genes or redundancy of genes included in the differential set, multiple resistance genes recognising genetically linked *Avr* effector genes, or potentially epistatic relationships. A careful evaluation of the composition of the oat differential set accompanied by the development or implementation of molecular markers is recommended.
