## Supplementary Data S1 for "Genome-enabled analysis of population dynamics and virulence associated loci in the oat crown rust fungus *Puccinia coronata* f. sp. *avenae*"

### Sheet: USA isolates
Oat crown rust (P. coronata f.sp. avenae) United States isolates										member of subset
No	Sample ID	Year	Origin	Host	State	Division	USA Pathotype (4-letter)	USA Pathotype (10-letter)	used in Miller et al., 2020	Nursery 2015+	Field 2015+	North 2015+	South 2015+
1	90WI132-1	1990	field	oat	Wisconsin	North	NBCG	NHBCDBLCDB	Y
2	90WI131-1	1990	field	oat	Wisconsin	North	BBCG	NBBCDBLCDB	Y
3	90TX70-1	1990	field	oat	Texas	South	QBBL	LJBGBBLCBB	Y
4	90TX47-1	1990	field	oat	Texas	South	LBBQ	SGBHCBLCBB	Y
5	90TX45-1	1990	field	oat	Texas	South	LQBF	MQBDBKPCBB	Y
6	90SD172-1	1990	field	oat	South Dakota	North	LBBB	LGBBLBLCBB	Y
7	90SD171-1	1990	field	oat	South Dakota	North	NBBB	QHBBBBLCBB	Y
8	90SD164-1	1990	field	oat	South Dakota	North	LBBL	LGBQLBLCBB	Y
9	90MN148-1	1990	field	oat	Minnesota	North	NBCB	QHBBDBLCDB	Y
10	90MN137-1	1990	field	oat	Minnesota	North	NLLG	THDMBDLCBB	Y
11	90LA38-1	1990	field	oat	Louisiana	South	LBBL	LGBGLBLCBB	Y
12	90GA16-1	1990	field	oat	Georgia	South	QBBL	LJBGCBLCGB	Y
13	90MN149-2	1990	field	oat	Minnesota	North	LBBG	QGBCBBLCBB	Y
14	90AR100-1	1990	field	oat	Arkansas	South	SBBB	GKBLCBLCBB	Y
15	90MN152-1	1990	field	oat	Minnesota	North	DBBG	GCBCBBLCBB	Y
16	90KS101-1	1990	field	oat	Kansas	South	GBBL	BDBGBBLCGB	Y
17	90TX58-1	1990	field	oat	Texas	South	GBBL	BDBGBBLCGB	Y
18	90TX52-1	1990	field	oat	Texas	South	GBBL	BDBGBBLCGB	Y
19	90PA162-1	1990	field	oat	Pennsylvania	North	DBBG	JCBCBBLCBB	Y
20	90MN153-1	1990	field	oat	Minnesota	North	GBBL	BDBGBBNCGB	Y
21	15TX3-1	2015	field	oat	Texas	South	LQMK	PQDPFTMFDB	Y		Y		Y
22	15SD30-3	2015	field	oat	South Dakota	North	LQLK	PQDFMTMFDB	Y		Y
23	15SD30-1	2015	field	oat	South Dakota	North	LQLK	PQDFMTMFBB	Y		Y
24	15SD11-1	2015	field	oat	South Dakota	North	STRG	TTPFPNTMJG	Y		Y
25	15OH12-3	2015	field	oat	Ohio	North	NSGG	PRMPMNMCBB	Y		Y	Y
26	15NE9-3	2015	field	oat	Nebraska	North	LQLK	PQDFMTPFBB	Y		Y	Y
27	15NE9-1	2015	field	oat	Nebraska	North	LQMK	PQDFFTMFDB	Y		Y	Y
28	15NE8-5	2015	field	oat	Nebraska	North	NQBT	PRBKMTMCLB	Y		Y	Y
29	15NE8-4	2015	field	oat	Nebraska	North	NQBK	PRBPMTPCBB	Y		Y	Y
30	15ND20-4	2015	field	oat	North Dakota	North	NQBG	PRBFCDFCBB	Y		Y	Y
31	15ND20-3	2015	field	oat	North Dakota	North	RQBG	PSGPBDCCGB	Y		Y	Y
32	15MN27-3	2015	field	oat	Minnesota	North	QTRG	TSPPPNTCKL	Y		Y	Y
33	15MN25-3	2015	field	oat	Minnesota	North	DTRG	PMPPPNHCDM	Y		Y	Y
34	15MN24-1	2015	field	oat	Minnesota	North	SSRG	TTPPPNFMJR	Y		Y	Y
35	15MN23-1	2015	field	oat	Minnesota	North	TTRK	TTTPPTKCKM	Y		Y	Y
36	15MN10-5	2015	field	oat	Minnesota	North	BQLH	PLDFMPMFBB	Y		Y	Y
37	15MN10-4	2015	field	oat	Minnesota	North	STRK	PTPFPTHMKT	Y		Y	Y
38	15FL1-2	2015	field	oat	Florida	South	LQLK	PQDFMTMFBB	Y		Y		Y
39	15ND19-5	2015	field	oat	North Dakota	North	NQBG	PRBFBDFCBB	Y		Y	Y
40	15ND19-2	2015	field	oat	North Dakota	North	RQBG	PSGFCDPCGB	Y		Y	Y
41	15SD11-2	2015	field	oat	South Dakota	North	DTTG	KMPFSNKMDG	Y		Y
42	15Fl1-4	2015	field	oat	Florida	South	DQMG	FMDFNDFMDG	Y		Y		Y
43	15MS7-1	2015	field	oat	Missouri	South	JTRG	FPPFNNHMJG	Y		Y		Y
44	17TX9-2	2017	field	oat	Texas	South	NQLQ	TRDTMNPCBB	N		Y		Y
45	17TX62-3	2017	field	oat	Texas	South	LBLB	QGDBMLLCBB	N		Y		Y
46	17TX1-2	2017	field	oat	Texas	South	NQMQ	PRDTPNPCPM	N		Y		Y
47	17SD129-3	2017	field	oat	South Dakota	North	SRMG	PTDPPNKMJR	N		Y
48	17MS65-3	2017	field	oat	Missouri	South	NQMQ	PRDKPNMCPM	N		Y		Y
49	17MS65-1	2017	field	oat	Missouri	South	NQMQ	PRDKPNPCPP	N		Y		Y
50	17MN78-2	2017	field	oat	Minnesota	North	QRMG	TSDPPNTMJG	N		Y	Y
51	17MN146-2	2017	field	oat	Minnesota	North	GQMH	PNDFNFCMJG	N		Y	Y
52	17MN145-2	2017	field	oat	Minnesota	North	JMRC	PFFNDPTMJG	N		Y	Y
53	17LA67-2	2017	field	oat	Louisiana	South	LQLK	PQDFLRMFBB	N		Y		Y
54	17LA49-3	2017	field	oat	Louisiana	South	NQMQ	PRDKPNMCPM	N		Y		Y
55	17LA48-2	2017	field	oat	Louisiana	South	NQMH	TRDFPPPCDB	N		Y		Y
56	17IL76-3	2017	field	oat	Illinois	North	NQMQ	PRDTPNPCPM	N		Y	Y
57	17IL76-1	2017	field	oat	Illinois	North	NQMQ	PRDKPNPFPM	N		Y	Y
58	17IL75-3	2017	field	oat	Illinois	North	PQMG	PRJFPNPCDM	N		Y	Y
59	17FL23-2	2017	field	oat	Florida	South	NQMG	TRDFPNPCFM	N		Y		Y
60	17FL23-1	2017	field	oat	Florida	South	SQMG	TTDFPNPCFM	N		Y		Y
61	17FL22-2	2017	field	oat	Florida	South	NRMG	TRDFPNTFFM	N		Y		Y
62	17FL21-2	2017	field	oat	Florida	South	NQMG	TRDPPNPFFM	N		Y		Y
63	17FL20-3	2017	field	oat	Florida	South	BQLH	PLDFMMPFDB	N		Y		Y
64	17FL20-2	2017	field	oat	Florida	South	LQLK	TQDPMTMFBB	N		Y		Y
65	17FL20-1	2017	field	oat	Florida	South	LQLK	TQDPMTPFBB	N		Y		Y
66	17AR69-3	2017	field	oat	Arkansas	South	NQDG	TRBPRNPFBB	N		Y		Y
67	17TX44-3	2017	field	oat	Texas	South	JBDL	DFBQRBMCGB	N		Y		Y
68	17TX15-3	2017	field	oat	Texas	South	GBBL	BDBQCBBCGB	N		Y		Y
69	17SD79-2	2017	field	oat	South Dakota	North	JTRG	FPPPPNKMJG	N		Y
70	17SD132-1	2017	field	oat	South Dakota	North	DTRG	KMPFNDTMNG	N		Y
71	17SD126-3	2017	field	oat	South Dakota	North	JRMG	FPDFPNTRJJ	N		Y
72	17SD126-2	2017	field	oat	South Dakota	North	JTRQ	FPPTNDTRSJ	N		Y
73	17SD126-1	2017	field	oat	South Dakota	North	FRMG	FMJFPDTRSJ	N		Y
74	17MN146-1	2017	field	oat	Minnesota	North	JTRG	KPPPNDTMSG	N		Y	Y
75	17LA50-2	2017	field	oat	Louisiana	South	JBBQ	DFBHLLNCQB	N		Y		Y
76	17IA116-1	2017	field	oat	Iowa	North	JTRG	KPPPPDKMPM	N		Y	Y
77	17IA111-3	2017	field	oat	Iowa	North	JRMK	FPDPPTTMJG	N		Y	Y
78	17IA106-3	2017	field	oat	Iowa	North	JTRG	FPPFPNTMJG	N		Y	Y
79	17IA105-1	2017	field	oat	Iowa	North	JTRG	FPPPPNTMJG	N		Y	Y
80	17TX59-2	2017	field	oat	Texas	South	GBBL	BDBGLBLCGB	N		Y		Y
81	17TX12-3	2017	field	oat	Texas	South	GBGL	BDCGMBDCGB	N		Y		Y
82	17SD80-2	2017	field	oat	South Dakota	North	DQMG	FMDFPNFPDH	N		Y
83	17SD133-2	2017	field	oat	South Dakota	North	JTRH	FPPFPPTMJG	N		Y
84	17MN150-2	2017	field	oat	Minnesota	North	GTTG	KNPFTDTMJG	N		Y	Y
85	17MN150-1	2017	field	oat	Minnesota	North	GTRG	KNPPNNTMJG	N		Y	Y
86	17MN145-1	2017	field	oat	Minnesota	North	JRMG	FPDPNDRMJG	N		Y	Y
87	17LA50-3	2017	field	oat	Louisiana	South	GBBQ	DDBHMLNCGB	N		Y		Y
88	17IA109-3	2017	field	oat	Iowa	North	GTRG	FNPFNDKMJG	N		Y	Y
89	17IA108-2	2017	field	oat	Iowa	North	JTRG	FPPFPNTMJG	N		Y	Y
90	90MN9B-4	1990	buckthorn nursery	oat	Minnesota	North	QBBL	LJBGBBLCBB	Y
91	90MN8B-2	1990	buckthorn nursery	oat	Minnesota	North	LBBQ	SGBHBBLCBB	Y
92	90MN7B-1	1990	buckthorn nursery	oat	Minnesota	North	LQNG	TQDFGDPCBB	Y
93	90MN5B-1	1990	buckthorn nursery	oat	Minnesota	North	SGML	LTDJPLPCRB	Y
94	90MN17B-1	1990	buckthorn nursery	oat	Minnesota	North	LBNG	SGDCGBLCBB	Y
95	90MN14B-1	1990	buckthorn nursery	oat	Minnesota	North	LQLG	TQDFBDPCBB	Y
96	90MN13B-3	1990	buckthorn nursery	oat	Minnesota	North	LBBQ	SGBHBBLCBB	Y
97	90MN2B-1	1990	buckthorn nursery	oat	Minnesota	North	BBBB	BBBBBBLCBB	Y
98	90MN3B-1	1990	buckthorn nursery	oat	Minnesota	North	GBBL	BDBGBBLCGB	Y
99	90MN1B-1	1990	buckthorn nursery	oat	Minnesota	North	BBBB	BBBBBBLCBB	Y
100	15MN18-3	2015	buckthorn nursery	oat	Minnesota	North	RTRG	PSTFPLRRKR	Y	Y
101	15MN18-1	2015	buckthorn nursery	oat	Minnesota	North	KRRR	PPKTPMTMSL	Y	Y
102	15MN17-5	2015	buckthorn nursery	oat	Minnesota	North	LQMK	PQDFPTMFDB	Y	Y
103	15MN16-3	2015	buckthorn nursery	oat	Minnesota	North	NTRQ	PRPKPNRMPR	Y	Y
104	15MN15-3	2015	buckthorn nursery	oat	Minnesota	North	QTRR	PSPKPPTPSK	Y	Y
105	15MN13-4	2015	buckthorn nursery	oat	Minnesota	North	JQBG	PPBFMNMCGB	Y	Y
106	15MN14-4	2015	buckthorn nursery	oat	Minnesota	North	GRLG	KNDPLNTCGB	Y	Y
107	16MN99-2	2016	buckthorn nursery	oat	Minnesota	North	LTRG	TQPFPNRMNQ	N	Y
108	16MN99-1	2016	buckthorn nursery	oat	Minnesota	North	STRG	TTPFNNTMJB	N	Y
109	16MN98-3	2016	buckthorn nursery	oat	Minnesota	North	NTRG	PRPFPNKMFR	N	Y
110	16MN98-2	2016	buckthorn nursery	oat	Minnesota	North	RTRG	TSTPPNTMKQ	N	Y
111	16MN94-2	2016	buckthorn nursery	oat	Minnesota	North	DTQK	PMPFMTTTDT	N	Y
112	16MN93-2	2016	buckthorn nursery	oat	Minnesota	North	STRR	TTPTPPTPSQ	N	Y
113	16MN93-1	2016	buckthorn nursery	oat	Minnesota	North	STRQ	TTPTPLKMSG	N	Y
114	16MN90-2	2016	buckthorn nursery	oat	Minnesota	North	JTRG	TPPPPNKMKR	N	Y
115	16MN88-3	2016	buckthorn nursery	oat	Minnesota	North	TJRK	STTPPTFPJQ	N	Y
116	16MN85-1	2016	buckthorn nursery	oat	Minnesota	North	NTRT	TRPTPTTMDR	N	Y
117	16MN84-1	2016	buckthorn nursery	oat	Minnesota	North	STRG	TTPPPLKRKT	N	Y
118	16MN110-2	2016	buckthorn nursery	oat	Minnesota	North	RSQK	PSTPMRPRGG	N	Y
119	16MN110-1	2016	buckthorn nursery	oat	Minnesota	North	TTQK	PTTFMTKRGG	N	Y
120	16MN107-3	2016	buckthorn nursery	oat	Minnesota	North	DTRQ	PMPKNDKRST	N	Y
121	16MN107-1	2016	buckthorn nursery	oat	Minnesota	North	QTRG	PSPFPLTRKT	N	Y
122	16MN106-3	2016	buckthorn nursery	oat	Minnesota	North	KTRG	PPTFPLKPSR	N	Y
123	16MN105-1	2016	buckthorn nursery	oat	Minnesota	North	KSRG	PPTFNNPMJG	N	Y
124	16MN102-1	2016	buckthorn nursery	oat	Minnesota	North	TTRG	PTTFPNRMTR	N	Y
125	16MN101-1	2016	buckthorn nursery	oat	Minnesota	North	STRH	TTPPPPKMKG	N	Y
126	16MN100-2	2016	buckthorn nursery	oat	Minnesota	North	LTRQ	TQPKPDTRPK	N	Y
127	16IL75-3	2016	buckthorn nursery	oat	Illinois	North	NQMH	TRDFPPPCFB	N	Y
128	16MN121-2	2016	buckthorn nursery	oat	Minnesota	North	JTQG	FPPFLDKMGG	N	Y
129	16MN94-1	2016	buckthorn nursery	oat	Minnesota	North	KTRG	FPTFPNTRJH	N	Y
130	16WI76-1	2016	buckthorn nursery	oat	Wisconsin	North	JTRG	FPPPPNTMJG	N	Y
131	16SD69-1	2016	buckthorn nursery	oat	South Dakota	North	JRMG	KPDFPNTMGG	N	Y
132	16MN99-3	2016	buckthorn nursery	oat	Minnesota	North	JSRB	FPPLPDFMTB	N	Y
133	16MN102-3	2016	buckthorn nursery	oat	Minnesota	North	JTRQ	KPPTPNTMJG	N	Y
134	16SD74-2	2016	buckthorn nursery	oat	South Dakota	North	GTRG	KNPPDDTMJG	N	Y
135	16MN118-2	2016	buckthorn nursery	oat	Minnesota	North	JSBG	FPLFBNNMBB	N	Y
136	16MN119-1	2016	buckthorn nursery	oat	Minnesota	North	GTRT	KNPKNKKMJG	N	Y
137	17MNBT-9	2017	buckthorn nursery	buckthorn	Minnesota	North	JTGG	PPMPCDJMQR	N	Y
138	17MNBT-8	2017	buckthorn nursery	buckthorn	Minnesota	North	PSRK	TRTPPRFPFR	N	Y
139	17MNBT-4	2017	buckthorn nursery	buckthorn	Minnesota	North	SSQH	PTPPMCFCBB	N	Y
140	17MNBT-24	2017	buckthorn nursery	buckthorn	Minnesota	North	QTRK	TSPPPRKPSR	N	Y
141	17MNBT-21	2017	buckthorn nursery	buckthorn	Minnesota	North	KTRK	TPTPPTKMKH	N	Y
142	17MNBT-2	2017	buckthorn nursery	buckthorn	Minnesota	North	GTRK	TNPPPTTMJR	N	Y
143	17MNBT-19	2017	buckthorn nursery	buckthorn	Minnesota	North	SSRG	TTPPPBFMKR	N	Y
144	17MNBT-13	2017	buckthorn nursery	buckthorn	Minnesota	North	JTRK	PPPPPRKPJR	N	Y
145	17MNBT-12	2017	buckthorn nursery	buckthorn	Minnesota	North	QTRG	PSPPPLTMKG	N	Y
146	17MNBT-11	2017	buckthorn nursery	buckthorn	Minnesota	North	QTRK	TSPPPRTPJR	N	Y
147	17MNBT-10	2017	buckthorn nursery	buckthorn	Minnesota	North	STRQ	PTPTPLTPJR	N	Y
148	17MNBT-7	2017	buckthorn nursery	buckthorn	Minnesota	North	JNMG	PFNPPLFPKR	N	Y
149	17MNBT-3	2017	buckthorn nursery	buckthorn	Minnesota	North	CRMG	PLJPNBHRJR	N	Y
150	17MNBT-23	2017	buckthorn nursery	buckthorn	Minnesota	North	NTQQ	PRPKBLJMDH	N	Y
151	17MNBT-16	2017	buckthorn nursery	buckthorn	Minnesota	North	MQRK	PQKPPRBRBT	N	Y
152	17MNBT-14	2017	buckthorn nursery	buckthorn	Minnesota	North	LSRG	TQPPPBFPFG	N	Y
153	17MNBT-6	2017	buckthorn nursery	buckthorn	Minnesota	North	BSQG	PLPFMLCMGC	N	Y
154	17MNBT-5	2017	buckthorn nursery	buckthorn	Minnesota	North	GPQK	TDPPCRKMHR	N	Y
155	17MNBT-17	2017	buckthorn nursery	buckthorn	Minnesota	North	NRRG	PRFPNBKFFM	N	Y
156	17MNBT-15	2017	buckthorn nursery	buckthorn	Minnesota	North	MSRK	TQTFPRPPFR	N	Y
157	17MNBT-20	2017	buckthorn nursery	buckthorn	Minnesota	North	STRG	FTPPPLTPKR	N	Y
158	17MNBT-18	2017	buckthorn nursery	buckthorn	Minnesota	North	QTRK	KSPPPTKPJR	N	Y
159	18MNBT-58	2018	buckthorn nursery	buckthorn	Minnesota	North	QTRG	PSPFPLTPKR	N	Y
160	18MNBT-57	2018	buckthorn nursery	buckthorn	Minnesota	North	CSRG	TLTFPBFPDR	N	Y
161	18MNBT-56	2018	buckthorn nursery	buckthorn	Minnesota	North	QTQR	PSPKMPKPTM	N	Y
162	18MNBT-55	2018	buckthorn nursery	buckthorn	Minnesota	North	NNRG	THPPPLFMKR	N	Y
163	18MNBT-54	2018	buckthorn nursery	buckthorn	Minnesota	North	HTRG	TNTPNBKMJR	N	Y
164	18MNBT-53	2018	buckthorn nursery	buckthorn	Minnesota	North	PTRG	TRTFNNTPDR	N	Y
165	18MNBT-49	2018	buckthorn nursery	buckthorn	Minnesota	North	QPRG	PJPPPLKMKG	N	Y
166	18MNBT-47	2018	buckthorn nursery	buckthorn	Minnesota	North	STRQ	PTPKNBTMSG	N	Y
167	18MNBT-45	2018	buckthorn nursery	buckthorn	Minnesota	North	GTQG	TNPPBNHMFG	N	Y
168	18MNBT-40	2018	buckthorn nursery	buckthorn	Minnesota	North	KTRG	PPTPPBKMPR	N	Y
169	18MNBT-39	2018	buckthorn nursery	buckthorn	Minnesota	North	RSRG	TSTPPLFMJG	N	Y
170	18MNBT-38	2018	buckthorn nursery	buckthorn	Minnesota	North	LTQG	TQPPMLKMFR	N	Y
171	18MNBT-37	2018	buckthorn nursery	buckthorn	Minnesota	North	LRRG	PQFPPLKRKT	N	Y
172	18MNBT-36	2018	buckthorn nursery	buckthorn	Minnesota	North	STRK	TTPPPRKMKR	N	Y
173	18MNBT-50	2018	buckthorn nursery	buckthorn	Minnesota	North	RTQG	PSTPMNKMBB	N	Y
174	18MNBT-42	2018	buckthorn nursery	buckthorn	Minnesota	North	TSRG	PTTPPLFMKR	N	Y
175	18MNBT-41	2018	buckthorn nursery	buckthorn	Minnesota	North	NTRG	PRPFPLKMFG	N	Y
176	18MNBT-35	2018	buckthorn nursery	buckthorn	Minnesota	North	GTRH	TNPPPMKMGG	N	Y
177	18MNBT-43	2018	buckthorn nursery	buckthorn	Minnesota	North	STRG	PTPFPLKPKR	N	Y
178	18MNBT-34	2018	buckthorn nursery	buckthorn	Minnesota	North	QTRK	PSPFPRKMKG	N	Y
179	18MNBT-52	2018	buckthorn nursery	buckthorn	Minnesota	North	BTRK	PLPFPHKMDQ	N	Y
180	18MNBT-51	2018	buckthorn nursery	buckthorn	Minnesota	North	RJHQ	JSRKPNFMTR	N	Y
181	18MNBT-44	2018	buckthorn nursery	buckthorn	Minnesota	North	QTRK	FSPPPRTMHG	N	Y
182	18MNBT-46	2018	buckthorn nursery	buckthorn	Minnesota	North	GTQG	KNPPBDKPGB	N	Y
183	17ND156-3*	2017	field	oat	North Dakota	North	not available	not available	N
184	17FL26-3*	2017	field	oat	Florida	South	not available	not available	N
185	17FL16-1*	2017	field	oat	Florida	South	not available	not available	N
186	12SD80*	2012	field	oat	South Dakota	North	SSTK	TTPPTTMCJB	Y
187	12NC29*	2012	field	oat	North Carolina	South	LBBB	LGBBCLLCBB	Y
188	Pca203*	ca. 1964	field	oat	Minnesota	North	BBBB	BBBLBDMCBB	N
	*isolates not included in GWAS

### Sheet: South African isolates
Oat crown rust (P. coronata f.sp. avenae) South Africa field isolates
No	Sample ID	Name in Boshoff et al., (2020)*	Year	Host	Origin Closest Town	Province	Race name
1	Pca 2016/1-1	Pca16/1-1	2016	Oat trials	Riviersonderend	Western Cape	SBLL
2	Pca 2016/2-1	Pca16/2-1	2016	Oat trials	Riviersonderend	Western Cape	SQPL
3	Pca 2016/3-2	Pca16/3-2	2016	Oat trials	Riviersonderend	Western Cape	SSTL
4	Pca 2016/6-2	Pca16/6-2	2016	Oat trials	Caledon	Western Cape	SGLL
5	Pca 2016/8-1	Pca16/8-1	2016	Oats/Commercial	Caledon	Western Cape	SGLL
6	Pca 2016/9-2	Pca16/9-2	2016	Oat trials	Riversdal	Western Cape	SBLL+
7	Pca 2016/10-1	Pca16/10-1	2016	Oat trials	Riversdal	Western Cape	SSTL
8	Pca 2016/13-1	Pca16/13-1	2016	Oats/Commercial	Vredenburg	Western Cape	SGLL
9	Pca 2016/15-1	Pca16/15-1	2016	Wild oats Road side	George	Western Cape	JBLL
10	Pca 2016/16-1	Pca16/16-1	2016	Oats/Commercial	Uniondale	Western Cape	SBLL+
11	PCA84-1	Pca84-1	2016	unknown	Greytown	KwaZulu-Natal	SQPL
12	Pca85-1	Pca85-1	2016	unknown	Cape Town	Western Cape	SSTL
13	Pca70-17	Pca70-17	2005	Cult Drakensberg	Greytown	KwaZulu-Natal	SQPL
14	UVPca1-98	Pca1-98	1998	unknown	Riviersonderend	Western Cape	SBLL+
15	UVPca8-98	Pca8-98	1998	unknown	Riviersonderend	Western Cape	SBLL
16	UVPca10-98	Pca10-98	1998	unknown	Riviersonderend	Western Cape	SBLL
17	UVPca14-98	Pca14-98	1998	unknown	Riviersonderend	Western Cape	SBLL
18	Pca43-1	Pca43-1	2017	Oat trials	Greytown	KwaZulu-Natal	SBLL+
19	Pca56-3	Pca56-3	2017	Oats/Commercial	Bredasdorp	Western Cape	SBLL+
20	Pca57-4	Pca57-4	2017	Oat trials	Bredasdorp	Western Cape	SQPL
21	Pca58-3	Pca58-3	2017	Oat trials	Bredasdorp	Western Cape	SBLL+
22	Pca59-6	Pca59-6	2017	Oat trials	Bredasdorp	Western Cape	SGLL
23	Pca60-7	Pca60-7	2017	Oat trials	Riviersonderend	Western Cape	SBLL+
24	Pca61-8	Pca61-8	2017	Oat trials	Riviersonderend	Western Cape	SBLL+
25	Pca62-9	Pca62-9	2017	Oat trials	Riviersonderend	Western Cape	SBLL+
26	Pca65-12	Pca65-12	2017	Oat trials	Riviersonderend	Western Cape	SBLL+
27	Pca70-2	Pca70-2	2017	Oat trials	Riviersonderend	Western Cape	SQPL
28	Pca73-20	Pca73-20	2017	Oat trials	Caledon	Western Cape	SBLL+
29	Pca77-46	Pca77-46	2018	Wild oats Road side	Somerset_Wes	Western Cape	JBLL
30	Pca85-26	not shown	2016	unknown	Cape Town	Western Cape	SSTL
31	PCA84-1-1	not shown	2016	unknown	Greytown	KwaZulu-Natal	SQPL
32	PCA16-15-1-1	not shown	2016	Wild oats Road side	George	Western Cape	JBLL
*DOI: 10.1016/j.cropro.2020.105144

### Sheet: VGI effector candidates
Effector candidates within VGIs of Pca203 based on v1 annotation (Henningsen et al., 2022)
	transcript IDs encoding secreted proteins (predicted effectors italicized)
VGI #	hap A	hap B	EffectorP output
1	nil	Pca203_026542-T1	Pca203_026542-T1(Cytoplasmic effector probability: 0.603)
2	Pca203_012476-T1	nil	Pca203_012476-T1(Cytoplasmic effector probability: 0.534)
3	Pca203_032192-T1, Pca203_032196-T2, Pca203_032202-T1, Pca203_032203-T1, Pca203_032209-T1, Pca203_032228-T1, Pca203_032229-T1, Pca203_032234-T1	Pca203_033437-T1, Pca203_033446-T1, Pca203_033452-T1, Pca203_033467-T1, Pca203_033468-T1, Pca203_033473-T1	Pca203_032192-T1(Cytoplasmic effector probability: 0.896), Pca203_032196-T2(Cytoplasmic effector probability: 0.509), Pca203_032228-T1(Cytoplasmic effector probability: 0.72), Pca203_033467-T1(Apoplastic effector probability: 0.866 | Cytoplasmic effector probability: 0.57)
4	Pca203_015877-T1, Pca203_015878-T1, Pca203_015879-T1, Pca203_015886-T1, Pca203_015895-T1, Pca203_015901-T1, Pca203_015911-T1, Pca203_015917-T1	Pca203_014998-T1, Pca203_014999-T1, Pca203_015000-T1, Pca203_015012-T1, Pca203_015021-T1	Pca203_015877-T1(Cytoplasmic effector probability: 0.946), Pca203_015878-T1(Apoplastic effector probability: 0.587 | Cytoplasmic effector probability: 0.563), Pca203_015879-T1(Cytoplasmic effector probability: 0.612), Pca203_015886-T1(Apoplastic effector probability: 0.507), Pca203_015911-T1(Cytoplasmic effector probability: 0.934), Pca203_015917-T1(Cytoplasmic effector probability: 0.951), Pca20…
5	Pca203_016273-T1	Pca203_015361-T1	Pca203_016273-T1(Cytoplasmic effector probability: 0.59)
6	Pca203_010626-T1, Pca203_010613-T1, Pca203_010621-T1, Pca203_010622-T1, Pca203_010638-T1	Pca203_013841-T1, Pca203_013842-T1	Pca203_010626-T1(Cytoplasmic effector probability: 0.514)
7	Pca203_008520-T1	nil	nil
8	Pca203_008812-T1	Pca203_009754-T1	Pca203_008812-T1(Cytoplasmic effector probability: 0.525)
9	Pca203_014530-T1	Pca203_017125-T1	nil
10	Pca203_018422-T2, Pca203_018422-T1, Pca203_018424-T1	Pca203_019930-T1	Pca203_018422-T2(Cytoplasmic effector probability: 0.933), Pca203_018422-T1(Cytoplasmic effector probability: 0.997), Pca203_019930-T1(Cytoplasmic effector probability: 0.723)
11	Pca203_023155-T1, Pca203_023157-T1	Pca203_023734-T1, Pca203_023736-T1, Pca203_023739-T1, Pca203_023741-T1, Pca203_023744-T1	Pca203_023155-T1(Cytoplasmic effector probability: 0.575), Pca203_023734-T1(Cytoplasmic effector probability: 0.913), Pca203_023736-T1(Cytoplasmic effector probability: 0.913), Pca203_023739-T1(Cytoplasmic effector probability: 0.575)
